# WispLab: open-source browser workbenches for laboratory image and qPCR analysis with reference-based verification

**DOI:** 10.64898/2026.10.18.759898

**Authors:** Yuan Gao, Sumin Sun

**Affiliations:** Department of Oncology, The Affiliated Huaian No.1 People’s Hospital of Nanjing Medical University, Huai’an, China; Nanjing Normal University, Nanjing, China

**Author notes:** Corresponding authors:* Yuan Gao,; Sumin Sun. These authors contributed equally to this work and share first authorship.

## Abstract

Western blot densitometry, histological image quantification and relative qPCR analysis require choices about regions, backgrounds, thresholds, normalization and statistical comparisons. WispLab connects these operations in three open-source browser workbenches with Chinese and English interfaces, visible parameters and downloadable results. Routine quantitative processing runs locally; an optional external vision service in the Western blot tool is a separate data-transfer pathway. We assessed selected operations using separately implemented references and constructed inputs. For four public Western blot panels containing 21 measured lanes, local-background net signals and reference-lane ratios matched a Python reference at the recorded precision. A six-lane synthetic 16-bit design, duplicated in two files, yielded identical net signals in 12 measurements. Histology verification distinguished successful processing of 35 images from an H-DAB area comparison on eight images and ten regions. After correcting region matching and aligning preprocessing in the reference, positive-area fractions differed by at most 0.152 percentage points. qPCR verification used a public 60-well export and a constructed example; a fresh run of the fixed source version passed 422 specified checks after correction of a deep-tail defect in Dunnett-adjusted probabilities. These tests establish numerical agreement for specified inputs and methods, rather than biological accuracy, clinical validity or superiority over existing software. Source archives, comparison records and reproducible plotting scripts document the supported claims and the remaining validation gaps.
