## Supplementary Material S1: verification records, scripts and figure source data for "WispLab: open-source browser workbenches for laboratory image and qPCR analysis with reference-based verification": figure3_ihc_source.csv

roi_id	image_id	roi_as_recorded	reference_pixel_count	app_positive_area_percent	reference_positive_area_percent	reference_area_at_app_threshold_percent	absolute_difference_independent_thresholds_pp_as_recorded	absolute_difference_same_threshold_pp_as_recorded	reference_threshold	app_threshold	roi_rectangle_xywh	application_roi_name	mapping_corrected_on_20261018	historical_app_pct_before_rematching
R01	ptglab_ki67_110311.jpg	整图	786432	31.6680908203125	31.662877400716145	31.662877400716145	0.005213419596355351	0.005213419596355351	21	21	[0, 0, 1024, 768]	整图	False	31.6681
R02	ptglab_ki67_110312.jpg	整图	786432	30.703989664713543	30.691909790039062	30.691909790039062	0.012079874674480351	0.012079874674480351	25	25	[0, 0, 1024, 768]	整图	False	30.704
R03	ptglab_ki67_111549.jpg	整图	786432	4.323705037434896	4.3099721272786455	4.3099721272786455	0.013732910156250888	0.013732910156250888	24	24	[0, 0, 1024, 768]	整图	False	4.3237
R04	ptglab_ki67_117470.jpg	整图	786432	24.72381591796875	24.748484293619793	24.748484293619793	0.02466837565104285	0.02466837565104285	22	22	[0, 0, 1024, 768]	整图	False	24.7238
R05	ptglab_ki67_124444.jpg	整图	797696	1.9365773427471118	1.9314375401155328	1.9314375401155328	0.005139802631578982	0.005139802631578982	51	51	[0, 0, 1024, 779]	整图	False	1.9366
R06	leica_step14_full.jpg	整图	80400	2.615671641791045	2.63681592039801	2.63681592039801	0.021144278606965106	0.021144278606965106	24	24	[0, 0, 400, 201]	整图	False	2.6157
R07	leica_step5_full.jpg	A(弱)	120714	3.1537352751130774	3.305333267060987	3.305333267060987	0.1515979919479098	0.1515979919479098	40	40	[9, 11, 354, 341]	A(弱)	False	3.1537
R08	leica_step5_full.jpg	B(强)	120714	42.17820633894991	42.20388687310503	42.20388687310503	0.025680534155114287	0.025680534155114287	40	40	[408, 11, 354, 341]	B(强)	False	42.1782
R09	leica_step13_full.jpg	A(深复染)	105840	5.001889644746788	5.0037792894935755	5.0037792894935755	0.0018896447467877664	0.0018896447467877664	18	18	[9, 11, 336, 315]	A(弱)	True	7.1151
R10	leica_step13_full.jpg	B(浅复染)	105840	8.962585034013605	8.952191987906273	8.952191987906273	0.010393046107331827	0.010393046107331827	18	18	[387, 11, 336, 315]	B(强)	True	7.1151
