## Supplementary Material S1: verification records, scripts and figure source data for "WispLab: open-source browser workbenches for laboratory image and qPCR analysis with reference-based verification": figure4_pcr_dunnett_source.csv

scenario	field	app	reference	absolute_difference	relative_difference	raw_p_lower_bound	bonferroni_upper_bound	plotted	plot_note
S2_livak_anova	CAMK2A/AiW002-2-D7.dunnettP	2.899135965147565e-06	2.8991247520287097e-06	1.1213118855151269e-11	3.867745076447467e-06	1.610648390783447e-06	3.221296781566894e-06	True
S2_livak_anova	CAMK2A/KYOU-D7.dunnettP	8.989036541298289e-06	8.989004917676436e-06	3.162362185267151e-11	3.51802128152258e-06	4.9946150146045385e-06	9.989230029209077e-06	True
S2_livak_anova	GRIN1/AiW002-2-D7.dunnettP	1.6664151600998709e-06	1.6663960701469301e-06	1.9089952940759186e-11	1.1455700474793505e-05	9.257508409095636e-07	1.8515016818191273e-06	True
S2_livak_anova	GRIN1/KYOU-D7.dunnettP	5.6926051090044776e-06	5.6925850309371865e-06	2.0078067291038173e-11	3.527043753531926e-06	3.1628105768591615e-06	6.325621153718323e-06	True
S2_livak_anova	PAX6/AiW002-2-D7.dunnettP	7.84468560157176e-07	7.843018106338959e-07	1.6674952328011358e-10	0.00021256367909340264	4.3569385803074044e-07	8.713877160614809e-07	True
S2_livak_anova	PAX6/KYOU-D7.dunnettP	1.764668850163285e-05	1.7646627031974306e-05	6.146965854280837e-11	3.4833537486152474e-06	9.806289474890622e-06	1.9612578949781245e-05	True
S3_pfaffl	CAMK2A/AiW002-2-D7.dunnettP	2.899135965147565e-06	2.8991247520287097e-06	1.1213118855151269e-11	3.867745076447467e-06	1.610648390783447e-06	3.221296781566894e-06	False	S3 repeats the same statistical contrasts as S2; not plotted twice
S3_pfaffl	CAMK2A/KYOU-D7.dunnettP	8.989036541298289e-06	8.989004917676436e-06	3.162362185267151e-11	3.51802128152258e-06	4.9946150146045385e-06	9.989230029209077e-06	False	S3 repeats the same statistical contrasts as S2; not plotted twice
S3_pfaffl	GRIN1/AiW002-2-D7.dunnettP	1.6664151600998709e-06	1.6663960701469301e-06	1.9089952940759186e-11	1.1455700474793505e-05	9.257508409095636e-07	1.8515016818191273e-06	False	S3 repeats the same statistical contrasts as S2; not plotted twice
S3_pfaffl	GRIN1/KYOU-D7.dunnettP	5.6926051090044776e-06	5.6925850309371865e-06	2.0078067291038173e-11	3.527043753531926e-06	3.1628105768591615e-06	6.325621153718323e-06	False	S3 repeats the same statistical contrasts as S2; not plotted twice
S3_pfaffl	PAX6/AiW002-2-D7.dunnettP	7.84468560157176e-07	7.843018106338959e-07	1.6674952328011358e-10	0.00021256367909340264	4.3569385803074044e-07	8.713877160614809e-07	False	S3 repeats the same statistical contrasts as S2; not plotted twice
S3_pfaffl	PAX6/KYOU-D7.dunnettP	1.764668850163285e-05	1.7646627031974306e-05	6.146965854280837e-11	3.4833537486152474e-06	9.806289474890622e-06	1.9612578949781245e-05	False	S3 repeats the same statistical contrasts as S2; not plotted twice
S4_moderate_t	GOI/T1.dunnettP	0.014948991242759776	0.014948920550761594	7.069199818229843e-08	4.728880834453401e-06	0.005633538459824244	0.016900615379472732	True
S4_moderate_t	GOI/T2.dunnettP	0.010023873636803245	0.01002381774084691	5.58959563339706e-08	5.576283017849037e-06	0.00375730999064924	0.01127192997194772	True
S4_moderate_t	GOI/T3.dunnettP	0.022731079237845946	0.022730992175724954	8.706212099168775e-08	3.830091835091327e-06	0.008625602838728546	0.025876808516185637	True
