## Supplementary Material S1: verification records, scripts and figure source data for "WispLab: open-source browser workbenches for laboratory image and qPCR analysis with reference-based verification": figure4_pcr_fold_change_source.csv

scenario	field	app	reference	absolute_difference
S1_livak_welch	ACTB/AiW002-2-D0.foldChange	1	1.0	0.0
S1_livak_welch	ACTB/AiW002-2-D7.foldChange	1.074500881753994	1.074500881753994	0.0
S1_livak_welch	CAMK2A/AiW002-2-D0.foldChange	1	1.0	0.0
S1_livak_welch	CAMK2A/AiW002-2-D7.foldChange	1.5382962121075787	1.5382962121075787	0.0
S1_livak_welch	GRIN1/AiW002-2-D0.foldChange	1	1.0	0.0
S1_livak_welch	GRIN1/AiW002-2-D7.foldChange	3.5941899762850538	3.5941899762850538	0.0
S1_livak_welch	PAX6/AiW002-2-D0.foldChange	1	1.0	0.0
S1_livak_welch	PAX6/AiW002-2-D7.foldChange	0.3397785458929738	0.3397785458929738	0.0
S2_livak_anova	CAMK2A/AiW002-2-D0.foldChange	3.4040447429242673	3.4040447429242673	0.0
S2_livak_anova	CAMK2A/AiW002-2-D7.foldChange	5.051633590137732	5.051633590137732	0.0
S2_livak_anova	CAMK2A/KYOU-D0.foldChange	0.2937681715490449	0.2937681715490449	0.0
S2_livak_anova	CAMK2A/KYOU-D7.foldChange	3.386394381173921	3.386394381173921	0.0
S2_livak_anova	GRIN1/AiW002-2-D0.foldChange	7.7038698659673095	7.7038698659673095	0.0
S2_livak_anova	GRIN1/AiW002-2-D7.foldChange	26.71201061421459	26.71201061421459	0.0
S2_livak_anova	GRIN1/KYOU-D0.foldChange	0.1298048925277945	0.1298048925277945	0.0
S2_livak_anova	GRIN1/KYOU-D7.foldChange	11.189574978436816	11.189574978436816	0.0
S2_livak_anova	PAX6/AiW002-2-D0.foldChange	0.4309970799346694	0.43099707993466946	5.551115123125783e-17
S2_livak_anova	PAX6/AiW002-2-D7.foldChange	0.14127551302983013	0.14127551302983013	0.0
S2_livak_anova	PAX6/KYOU-D0.foldChange	2.3202013344303416	2.3202013344303416	0.0
S2_livak_anova	PAX6/KYOU-D7.foldChange	0.4077951908152941	0.4077951908152941	0.0
S3_pfaffl	CAMK2A/AiW002-2-D0.foldChange	3.195959082108066	3.195959082108066	0.0
S3_pfaffl	CAMK2A/AiW002-2-D7.foldChange	4.673004304693389	4.673004304693389	0.0
S3_pfaffl	CAMK2A/KYOU-D0.foldChange	0.3142775381623722	0.3142775381623722	0.0
S3_pfaffl	CAMK2A/KYOU-D7.foldChange	3.1209345000627007	3.1209345000627007	0.0
S3_pfaffl	GRIN1/AiW002-2-D0.foldChange	8.279413894712846	8.279413894712846	0.0
S3_pfaffl	GRIN1/AiW002-2-D7.foldChange	29.868883364548065	29.86888336454807	3.552713678800501e-15
S3_pfaffl	GRIN1/KYOU-D0.foldChange	0.12522781210659104	0.12522781210659104	0.0
S3_pfaffl	GRIN1/KYOU-D7.foldChange	12.288636877282514	12.288636877282514	0.0
S3_pfaffl	PAX6/AiW002-2-D0.foldChange	0.4434383146840261	0.4434383146840261	0.0
S3_pfaffl	PAX6/AiW002-2-D7.foldChange	0.14850633009522474	0.14850633009522474	0.0
S3_pfaffl	PAX6/KYOU-D0.foldChange	2.272948384248089	2.272948384248089	0.0
S3_pfaffl	PAX6/KYOU-D7.foldChange	0.414326344962034	0.414326344962034	0.0
