## Supplementary Material S1: verification records, scripts and figure source data for "WispLab: open-source browser workbenches for laboratory image and qPCR analysis with reference-based verification": wb_synthetic_16bit_source.csv

synthetic_image_id	lane	app_net	truth_net	absolute_difference_as_recorded
synthetic_repeat_a	1	17982968	17982968	0
synthetic_repeat_a	2	23373638	23373638	0
synthetic_repeat_a	3	28770321	28770321	0
synthetic_repeat_a	4	34177661	34177661	0
synthetic_repeat_a	5	39520293.333333336	39520293.333333336	0.0
synthetic_repeat_a	6	44904175	44904175	0
synthetic_repeat_b	1	17982968	17982968	0
synthetic_repeat_b	2	23373638	23373638	0
synthetic_repeat_b	3	28770321	28770321	0
synthetic_repeat_b	4	34177661	34177661	0
synthetic_repeat_b	5	39520293.333333336	39520293.333333336	0.0
synthetic_repeat_b	6	44904175	44904175	0
