## Supplementary Material S1: verification records, scripts and figure source data for "WispLab: open-source browser workbenches for laboratory image and qPCR analysis with reference-based verification": claim-evidence.tsv

module	source_commit	fresh_engine	fresh_reference	sample_scope	main_metric	evidence
PCR	4142b6078251d3973667bb59352a016ac0ebf3da	True	True	4 scenarios; 422 checks	422 passed, 0 failed	fresh-20261018/pcr/comparison_report.json
WB real	6bc90cec4422d3e414629ce3d78b639c75279588	True	True	4 images; 21 lanes	net/ratio max difference 0	wb-real-pinned-20261018/reference_comparison.json
WB synthetic	6bc90cec4422d3e414629ce3d78b639c75279588	True	constructed truth	1 unique image; 6 unique lanes repeated twice	absolute difference 0	fresh-20261018/wb/comparison_report.json
IHC area	dd41bae4bc27fda0b6bf1135b802e4af41ae7316	True	True	8 images; 10 ROI	max 0.1515979919479098 percentage points	record-audit-pinned-20261018/ihc-corrected-records.json
IHC functional	dd41bae4bc27fda0b6bf1135b802e4af41ae7316	True	False	35 images across 4 scenes	35 completed, 0 failed	ihc-engine-pinned-20261018/run-report.json
