## Supplementary Material S1: verification records, scripts and figure source data for "WispLab: open-source browser workbenches for laboratory image and qPCR analysis with reference-based verification": net_comparison.csv

image	lane	app_net	reference_net	relative_difference
CST-cst-4970-beta-actin-01	1	173214	173214.0	0.0
CST-cst-4970-beta-actin-01	2	2711.583333333334	2711.583333333334	0.0
CST-cst-4970-beta-actin-01	3	53676	53676.0	0.0
CST-cst-4970-beta-actin-01	4	3328.833333333334	3328.833333333334	0.0
CST-cst-4970-beta-actin-01	5	62344.33333333333	62344.33333333333	0.0
CST-cst-4970-beta-actin-01	6	44966	44966.0	0.0
CST-cst-4370-p-erk12-01	1	61037	61037.0	0.0
CST-cst-4370-p-erk12-01	2	43007.75	43007.75	0.0
CST-cst-4370-p-erk12-01	3	84003.16666666666	84003.16666666666	0.0
CST-cst-4370-p-erk12-01	4	78888.5	78888.5	0.0
CST-cst-4370-p-erk12-01	5	4730	4730.0	0.0
CST-cst-4370-p-erk12-01	6	125771.66666666669	125771.66666666669	0.0
CST-cst-4060-p-akt-s473-01	1	78838.16666666666	78838.16666666666	0.0
CST-cst-4060-p-akt-s473-01	2	102470.33333333331	102470.33333333331	0.0
CST-cst-4060-p-akt-s473-01	3	116767.25	116767.25	0.0
CST-cst-4695-erk12-01	1	401896	401896.0	0.0
CST-cst-4695-erk12-01	2	280752	280752.0	0.0
CST-cst-4695-erk12-01	3	414821.58333333326	414821.58333333326	0.0
CST-cst-4695-erk12-01	4	384696.75	384696.75	0.0
CST-cst-4695-erk12-01	5	398350.6666666666	398350.6666666666	0.0
CST-cst-4695-erk12-01	6	428596.5	428596.5	0.0
