## Supplementary Material S1: verification records, scripts and figure source data for "WispLab: open-source browser workbenches for laboratory image and qPCR analysis with reference-based verification": ratio_comparison.csv

image	lane	app_ratio	reference_ratio	absolute_difference
CST-cst-4970-beta-actin-01	1	1.0	1.0	0.0
CST-cst-4970-beta-actin-01	2	0.01565452754011416	0.01565452754011416	0.0
CST-cst-4970-beta-actin-01	3	0.30988257300218225	0.30988257300218225	0.0
CST-cst-4970-beta-actin-01	4	0.019218038572709678	0.019218038572709678	0.0
CST-cst-4970-beta-actin-01	5	0.3599266418033954	0.3599266418033954	0.0
CST-cst-4970-beta-actin-01	6	0.25959795397600655	0.25959795397600655	0.0
CST-cst-4370-p-erk12-01	1	1.0	1.0	0.0
CST-cst-4370-p-erk12-01	2	0.704617690908793	0.704617690908793	0.0
CST-cst-4370-p-erk12-01	3	1.3762663084140219	1.3762663084140219	0.0
CST-cst-4370-p-erk12-01	4	1.2924701410619788	1.2924701410619788	0.0
CST-cst-4370-p-erk12-01	5	0.0774939790618805	0.0774939790618805	0.0
CST-cst-4370-p-erk12-01	6	2.060580740643654	2.060580740643654	0.0
CST-cst-4060-p-akt-s473-01	1	1.0	1.0	0.0
CST-cst-4060-p-akt-s473-01	2	1.2997554061167496	1.2997554061167496	0.0
CST-cst-4060-p-akt-s473-01	3	1.481100524492156	1.481100524492156	0.0
CST-cst-4695-erk12-01	1	1.0	1.0	0.0
CST-cst-4695-erk12-01	2	0.6985687839640106	0.6985687839640106	0.0
CST-cst-4695-erk12-01	3	1.0321615127628372	1.0321615127628372	0.0
CST-cst-4695-erk12-01	4	0.9572047246053705	0.9572047246053705	0.0
CST-cst-4695-erk12-01	5	0.9911784806682988	0.9911784806682988	0.0
CST-cst-4695-erk12-01	6	1.0664363417401517	1.0664363417401517	0.0
